# Brain-wide continuous functional ultrasound imaging for real-time monitoring of hemodynamics during ischemic stroke

**DOI:** 10.1101/2022.01.19.476904

**Authors:** Clément Brunner, Nielsen Lagumersindez Denis, Karen Gertz, Micheline Grillet, Gabriel Montaldo, Matthias Endres, Alan Urban

**Affiliations:** Neuro-Electronics Research Flanders, Leuven, Belgium; Vlaams Instituut voor Biotechnologie, Leuven, Belgium; Interuniversity microelectronics centre, Leuven, Belgium; Department of neurosciences, KU Leuven, Leuven, Belgium; Department of Neurology and Center for Stroke Research Berlin, Charité-Universitätsmedizin, Berlin, Germany; German Center for Neurodegenerative Diseases (DZNE), Berlin, Germany; German Centre for Cardiovascular Research (DZHK), Berlin, Germany

**Keywords:** Ischemic stroke, functional ultrasound imaging, spreading depolarization, ischemic lesion prediction

## Abstract

Ischemic stroke occurs with no warning, and therefore, very little is known about hemodynamic perturbations in the brain immediately after stroke onset. Here, functional ultrasound imaging was used to monitor variations in relative cerebral blood volume (rCBV) compared to baseline. rCBV levels were analyzed brain-wide and continuously at high spatiotemporal resolution (100μm, 2Hz) until 70mins after stroke onset in rats. We compared two stroke models, with either a permanent occlusion of the middle cerebral artery (MCAo) or a tandem occlusion of both the common carotid and middle cerebral arteries (CCAo+MCAo). We observed a typical hemodynamic pattern, including a quick drop of the rCBV after MCAo, followed by spontaneous reperfusion of several brain regions located in the vicinity of the ischemic core. The severity and location of the ischemia were highly variable between animals. Still, both parameters were, on average, in good agreement with the final ischemic lesion volume measured 24hrs after stroke onset for the MCAo but not the CCAo+MCAo model. For the latter, we observed that the infarct was extended to regions that were initially not ischemic and located rostrally of the ischemic core. These regions strongly colocalize with the origin of transient hemodynamic events associated with spreading depolarizations.
