## SupplementaryFIles for "Brain-wide continuous functional ultrasound imaging for real-time monitoring of hemodynamics during ischemic stroke": SupplementaryTable1_ListBrainRegions.xlsx

### Sheet: Feuil1
Supplementary Table 1. List of the 115 brain regions extracted from a digital version of the rat Paxinos atlas organized by main anatomical structures (left) and clustered based on the average rCBV loss after the MCAo (right).
List of brain regions imaged				Position	List sorting - Ischemia (Related to Fig 2.b)
Cortex	1	MPtA		1	36	S1
	2	LPtA		2	48	V2L
	3	Au1		3	46	V1B
	4	AuD		4	31	PtPR
	5	AuV		5	30	PtPD
	6	Al		6	45	V1
	7	AID		7	37	S1BF
	8	AIP		8	4	AuD
	9	AIV		9	29	PtPC
	10	Fr3		10	47	V1M
	11	LO		11	3	Au1
	12	CEnt		12	2	LPtA
	13	Cg1		13	41	S1Sh
	14	Cg2		14	42	S1Tr
	15	IG		15	52	TeA
	16	DP		16	38	S1DZ
	17	DTT		17	35	RSGc
	18	DEn		18	49	V2ML
	19	IEn		19	8	AIP
	20	Ect		20	44	S2
	21	GI		21	43	S1ULp
	22	IL		22	14	Cg2
	23	PrL		23	34	RSGb
	24	M1		24	39	S1FL
	25	M2		25	40	S1HL
	26	MEnt		26	5	AuV
	27	Pir		27	15	IG
	28	PRh		28	23	PrL
	29	PtPC		29	28	PRh
	30	PtPD		30	10	Fr3
	31	PtPR		31	13	Cg1
	32	RSD		32	20	Ect
	33	RSGa		33	1	MPtA
	34	RSGb		34	11	LO
	35	RSGc		35	50	V2MM
	36	S1		36	16	DP
	37	S1BF		37	22	IL
	38	S1DZ		38	32	RSD
	39	S1FL		39	24	M1
	40	S1HL		40	33	RSGa
	41	S1Sh		41	73	PaS Post PrS STr
	42	S1Tr		42	17	DTT
	43	S1ULp		43	91	Cl DCl VCl
	44	S2		44	25	M2
	45	V1		45	21	GI
	46	V1B		46	53	DI
	47	V1M		47	12	CEnt
	48	V2L		48	7	AID
	49	V2ML		49	72	MoDG MoS PoDG
	50	V2MM		50	70	DS Or Py Rad SLu VS
	51	VIEnt		51	61	Ld LSD LSI LSS LSV SHi SHy StA TS
	52	TeA		52	9	AIV
	53	DI		53	19	IEn
	54	DIEnt		54	18	DEn
	55	DLEnt		55	71	GrDG LMol
Amygdala	56	APir BLA PLCo		56	92	AcbC AcbSh
	57	CeC CeL CeM IMG		57	89	PV PVA PVP
	58	EA EAC EAM		58	94	ICj ICjM Nv
	59	La LaDL LaVL LaVM		59	79	LDDM LDVL
	60	MeAD MePD		60	78	IMA DLG IGL LT VG
Septum	61	Ld LSD LSI LSS LSV SHi SHy StA TS		61	74	AD AM AMV IAD
	62	LTer MS VDB PLd SFi SFO SIB VOLT		62	55	DLEnt
Preoptic area	63	LPO MnPO MPA PaAP Pe StHy		63	69	CA1 CA2 CA3 FC
	64	PDPO MPOC MPOL MPOM Tu		64	27	Pir
Striata Terminalis	65	Fu PS BAC STSL STSM		65	59	La LaDL LaVL LaVM
	66	STMA STMAL STMAM		66	76	AVDM AVPe AVVL Rt RtSt
	67	ANS SM STMPL STMPM STMPI STMP STMV		67	77	CL CM IMD OPC AngT PT PC RRe
	68	STIA STLD STLI STLJ STLP STLV		68	56	APir BLA PLCo
Hippocampus	69	CA1 CA2 CA3 FC		69	81	LPLC LPLR LPMC LPMR PLi
	70	DS Or Py Rad SLu VS		70	82	MD MDC MDL MDM MZMG PoMn
	71	GrDG LMol		71	62	LTer MS VDB PLd SFi SFO SIB VOLT
	72	MoDG MoS PoDG		72	66	STMA STMAL STMAM
	73	PaS Post PrS STr		73	93	CPu GP B
Thalamus	74	AD AM AMV IAD		74	54	DIEnt
	75	APT APTD APTV Eth Sc		75	87	Po VP VPL VPM VL VM VA
	76	AVDM AVPe AVVL Rt RtSt		76	67	ANS SM STMPL STMPM STMPI STMP STMV
	77	CL CM IMD OPC AngT PT PC RRe		77	64	PDPO MPOC MPOL MPOM Tu
	78	IMA DLG IGL LT VG		78	95	IPAC IPACL IPACM
	79	LDDM LDVL		79	83	MGD MGM MGV SG
	80	LHb MHb PrC SCO		80	68	STIA STLD STLI STLJ STLP STLV
	81	LPLC LPLR LPMC LPMR PLi		81	90	PF RPF
	82	MD MDC MDL MDM MZMG PoMn		82	109	InG DT DpG Op PaC Zo SuG
	83	MGD MGM MGV SG		83	111	MiTg PBG
	84	MPT OPT OT PPT		84	80	LHb MHb PrC SCO
	85	PaXi Xi Re VRe REth Rh VLi ECIC Sub SubB SubD SubG SubV		85	110	MCPC PCom
	86	PIL PP PoT EpP MT		86	85	PaXi Xi Re VRe REth Rh VLi ECIC Sub SubB SubD SubG SubV
	87	Po VP VPL VPM VL VM VA		87	75	APT APTD APTV Eth Sc
	88	SPF SPFPC VPPC		88	26	MEnt
	89	PV PVA PVP		89	86	PIL PP PoT EpP MT
	90	PF RPF		90	106	LPAG DLPAG DMPAG PrEW
	91	Cl DCl VCl		91	88	SPF SPFPC VPPC
Claustrum	92	AcbC AcbSh		92	96	PSTh STh A11 A13 F
Striatum	93	CPu GP B		93	84	MPT OPT OT PPT
	94	ICj ICjM Nv		94	51	VIEnt
	95	IPAC IPACL IPACM		95	99	MCLH JPLH PLH
Sub- Thalamus	96	PSTh STh A11 A13 F		96	65	Fu PS BAC STSL STSM
	97	ZI ZIC ZID ZIR ZIV SubI		97	102	PeFLH PH PHD SMT
Hypothalamus	98	AHC AHP PaPo PaV Stg		98	58	EA EAC EAM
	99	MCLH JPLH PLH		99	60	MeAD MePD
	100	DA Gem IF PBP PHA PR EP		100	97	ZI ZIC ZID ZIR ZIV SubI
	101	PaDC PaLM PaMM PaMP		101	103	VTA VTAR
	102	PeFLH PH PHD SMT		102	63	LPO MnPO MPA PaAP Pe StHy
	103	VTA VTAR		103	98	AHC AHP PaPo PaV Stg
	104	SNL SNR SNCD SNCM SNCV		104	57	CeC CeL CeM IMG
	105	PIF PN		105	105	PIF PN
Midbrain	106	LPAG DLPAG DMPAG PrEW		106	6	Al
	107	Dk InC InCSh Lth MA3 RLi		107	107	Dk InC InCSh Lth MA3 RLi
	108	EW Su3 Su3C		108	101	PaDC PaLM PaMM PaMP
	109	InG DT DpG Op PaC Zo SuG		109	100	DA Gem IF PBP PHA PR EP
	110	MCPC PCom		110	115	CLi DR DRD DRL DRV PDR
	111	MiTg PBG		111	108	EW Su3 Su3C
	112	ELm PaR RPC RMC RRF		112	113	Rbd PnO PTg ID
	113	Rbd PnO PTg ID		113	114	IPA IPR
Brainstem	114	IPA IPR		114	112	ELm PaR RPC RMC RRF
	115	CLi DR DRD DRL DRV PDR		115	104	SNL SNR SNCD SNCM SNCV
